# Computationally designed mRNA-launched protein nanoparticle vaccines

**DOI:** 10.1101/2024.07.22.604655

**Authors:** Grace G. Hendricks, Lilit Grigoryan, Mary Jane Navarro, Nicholas J. Catanzaro, Miranda L. Hubbard, John M. Powers, Melissa Mattocks, Catherine Treichel, Alexandra C. Walls, Jimin Lee, Daniel Ellis, Jing Yang (John) Wang, Suna Cheng, Marcos C. Miranda, Adian Valdez, Cara W. Chao, Sidney Chan, Christine Men, Max R. Johnson, Harold Hui, Sheng-Yang Wu, Victor Lujan, Hiromi Muramatsu, Paulo J.C. Lin, Molly M.H. Sung, Ying K. Tam, Elizabeth M. Leaf, Norbert Pardi, Ralph S. Baric, Bali Pulendran, David Veesler, Alexandra Schäfer, Neil P. King

## Abstract

Both protein nanoparticle and mRNA vaccines were clinically de-risked during the COVID-19 pandemic^1–6^. These vaccine modalities have complementary strengths: antigen display on protein nanoparticles can enhance the magnitude, quality, and durability of antibody responses^7–10^, while mRNA vaccines can be rapidly manufactured^11^ and elicit antigen-specific CD4 and CD8 T cells^12,13^. Here we leverage a computationally designed icosahedral protein nanoparticle that was redesigned for optimal secretion from eukaryotic cells^14^ to develop an mRNA-launched nanoparticle vaccine for SARS-CoV-2. The nanoparticle, which displays 60 copies of a stabilized variant of the Wuhan-Hu-1 Spike receptor binding domain (RBD)^15^, formed monodisperse, antigenically intact assemblies upon secretion from transfected cells. An mRNA vaccine encoding the secreted RBD nanoparticle elicited 5- to 28-fold higher levels of neutralizing antibodies than an mRNA vaccine encoding membrane-anchored Spike, induced higher levels of CD8 T cells than the same immunogen when delivered as an adjuvanted protein nanoparticle, and protected mice from vaccine-matched and -mismatched SARS-CoV-2 challenge. Our data establish that delivering protein nanoparticle immunogens via mRNA vaccines can combine the benefits of each modality and, more broadly, highlight the utility of computational protein design in genetic immunization strategies.
