## Supplementary material for "Computationally designed mRNA-launched protein nanoparticle vaccines": Hendricks_et_al_Source_Data_Extended_Data_Figs

### Sheet: ED Fig. 1b
Interpolation for RBD-I3-01NS			Serum dilution factor	Interpolated concentration (ug/ml)	Entered values (mean)		Calculated concentration of RBD-I3-01NS (ug/ml)
Sigmoidal, 4PL, X is concentration			1	0.097258	0.0459
Goodness of Fit			2	0.0938924	0.04585		0.187785	Below the limit of detection
Degrees of Freedom	20		4	unable to interpolate	0.0438
R squared	0.9878		8	unable to interpolate	0.0445
Adjusted R squared	0.986		16	unable to interpolate	0.04435
Sum of Squares	0.271		32	unable to interpolate	0.044
Replicates test for lack of fit			64	unable to interpolate	0.0438
SD replicates	0.145		128	unable to interpolate	0.04385
SD lack of fit	0.04835		256	unable to interpolate	0.04435
Discrepancy (F)	0.1112		512	unable to interpolate	0.04335
P value	0.9978		1024	unable to interpolate	0.0444
Evidence of inadequate model?	No
Interpolation for Rpk9-I3-01NS			Serum dilution factor	Interpolated concentration (ug/ml)	Entered values (mean)		Calculated concentration of Rpk9-I3-01NS (ug/ml)
Sigmoidal, 4PL, X is concentration			1	0.370268	0.92955		29.8547
Goodness of Fit			2	0.356581	0.79045
Degrees of Freedom	20		4	0.357038	0.795
R squared	0.9907		8	0.360208	0.8268
Adjusted R squared	0.9893		16	0.362308	0.84805
Sum of Squares	0.1876		32	0.350704	0.73265
Replicates test for lack of fit			64	0.328232	0.52955
SD replicates	0.1157		128	0.302364	0.3432
SD lack of fit	0.05791		256	0.274067	0.2036
Discrepancy (F)	0.2503		512	0.231036	0.0948
P value	0.9711		1024	0.194925	0.0607
Evidence of inadequate model?	No
			Representative data are shown from one of three biological replicates for each construct.
			Non-linear fits for IC50 determination are in the ED Fig. 1c tab.
			Standard curves for interpolation are in the ED Fig. 1d tab.
			Chosen for concentration calculation based on IC50

### Sheet: ED Fig. 1c
Supernatant dilution factor	RBD-I3-01NS Supernatant		Rpk9-I3-01NS Supernatant			Nonlinear fit	RBD-I3-01NS Supernatant	Rpk9-I3-01NS Supernatant
1	0.0452	0.0466	0.8903	0.9688		Sigmoidal, 4PL, X is concentration
2	0.0455	0.0462	0.7353	0.8456		Best-fit values
4	0.0448	0.0428	0.7878	0.8022		Bottom	0.04404	0.05239
8	0.0444	0.0446	0.8471	0.8065		Top	0.0459	0.8517
16	0.0443	0.0444	0.8292	0.8669		IC50	2.294	89.81
32	0.0438	0.0442	0.725	0.7403		HillSlope	Unstable	-1.58
64	0.0439	0.0437	0.5549	0.5042		logIC50	0.3605	1.953
128	0.0437	0.044	0.3652	0.3212		Span	0.001856	0.7993
256	0.0446	0.0441	0.2285	0.1787		95% CI (profile likelihood)
512	0.0432	0.0435	0.1054	0.0842		Bottom	0.04372 to 0.04436	-0.05099 to 0.1234
1024	0.0435	0.0453	0.0621	0.0593		Top	???	0.8133 to 0.8946
						IC50	???	71.02 to 119.3
						HillSlope	(Very wide)	-2.215 to -1.113
						logIC50	???	1.851 to 2.077
Representative data are shown from one of three biological replicates for						Goodness of Fit
each construct, which were then each ran as technical duplicates.						Degrees of Freedom	18	18
						R squared	0.5936	0.9784
						Sum of Squares	7.509e-06	0.04643
						Sy.x	0.0006459	0.05079

### Sheet: ED Fig. 1d
Purified Rpk9-I3-01NS (ug/ml)	Standard curve for RBD-I3-01NS		Standard curve for Rpk9-I3-01NS
2	2.7907	2.1736	2.5968	2.1053
1	2.4841	2.1942	2.1484	2.2214
0.5	2.0165	1.8206	2.0751	1.8021
0.25	0.1585	0.1225	0.1266	0.1287
0.125	0.0609	0.0514	0.0532	0.0521
0.0625	0.05	0.0489	0.0481	0.0461
0.03125	0.0457	0.0443	0.0477	0.0444
0.015625	0.0437	0.0457	0.0449	0.0442
0.0078125	0.0441	0.0429	0.0453	0.0447
0.0039063	0.0438	0.0436	0.0455	0.0432
0.0019531	0.0437	0.0455	0.0504	0.0435
0.0009766	0.0445	0.044	0.0453	0.0448
One standard curve was ran for each construct. Each standard curve was ran as technical duplicates.

### Sheet: ED Fig. 1f
Interpolation for RBD-I53-50A			Serum dilution factor	Interpolated concentration (ug/ml)	Entered values (mean)		Calculated concentration of RBD-I3-01NS (ug/ml)
Sigmoidal, 4PL, X is concentration			1	3.38655	0.66595
Goodness of Fit			2	4.16835	0.7894
Degrees of Freedom	20		4	4.18796	0.79235
R squared	0.9914		8	4.32012	0.81205
Adjusted R squared	0.9901		16	2.86463	0.57695
Sum of Squares	0.2255		32	1.9524	0.40845		62.4767
Replicates test for lack of fit			64	1.12682	0.24325
SD replicates	0.09934		128	0.632355	0.1413
SD lack of fit	0.1157		256	0.395722	0.0933
Discrepancy (F)	1.356		512	0.250853	0.06495
P value	0.3058		1024	0.178711	0.0514
Evidence of inadequate model?	No
Interpolation for Rpk9-I53-50A			Serum dilution factor	Interpolated concentration (ug/ml)	Entered values (mean)		Calculated concentration of Rpk9-I3-01NS (ug/ml)
Sigmoidal, 4PL, X is concentration			1	11.3788	1.6288
Goodness of Fit			2	9.53208	1.4799
Degrees of Freedom	20		4	10.6883	1.5768
R squared	0.9804		8	7.59667	1.28475
Adjusted R squared	0.9775		16	6.40366	1.13955
Sum of Squares	0.5141		32	3.82602	0.7465		122.433
Replicates test for lack of fit			64	2.44832	0.49135
SD replicates	0.1607		128	1.32505	0.27245
SD lack of fit	0.1598		256	0.667896	0.15285
Discrepancy (F)	0.9898		512	0.298614	0.09625
P value	0.4888		1024	unable to interpolate	0.0631
Evidence of inadequate model?	No
			Representative data are shown from one of three biological replicates for each construct.
			Non-linear fits for IC50 determination are in the ED Fig. 1c tab.
			Standard curves for interpolation are in the ED Fig. 1d tab.
			Chosen for concentration calculation based on IC50

### Sheet: ED Fig. 1g
Supernatant dilution factor	RBD-I53-50A Supernatant		Rpk9-I53-50A Supernatant			Nonlinear fit	RBD-I3-01NS Supernatant	Rpk9-I3-01NS Supernatant
1	0.6665	0.6654	1.6059	1.6517		Sigmoidal, 4PL, X is concentration
2	0.7185	0.8603	1.5069	1.4529		Best-fit values
4	0.7269	0.8578	1.6582	1.4954		Bottom	0.07121	0.04739
8	0.7222	0.9019	1.3428	1.2267		Top	0.7711	1.626
16	0.5967	0.5572	1.0712	1.2079		IC50	32.22	28.34
32	0.3979	0.419	0.77	0.723		HillSlope	-1.859	-1.201
64	0.2414	0.2451	0.4666	0.5161		logIC50	1.508	1.452
128	0.1466	0.136	0.2747	0.2702		Span	0.6999	1.579
256	0.0907	0.0959	0.1502	0.1555		95% CI (profile likelihood)
512	0.0644	0.0655	0.0983	0.0942		Bottom	-0.001183 to 0.1318	-0.04874 to 0.1246
1024	0.0509	0.0519	0.0658	0.0604		Top	0.7145 to 0.8335	1.543 to 1.732
						IC50	24.12 to 44.17	23.35 to 34.31
						HillSlope	-2.938 to -1.224	-1.508 to -0.9442
						logIC50	1.382 to 1.645	1.368 to 1.535
Representative data are shown from one of three biological replicates for						Goodness of Fit
each construct, which were then each ran as technical duplicates.						Degrees of Freedom	18	18
						R squared	0.9583	0.9901
						Sum of Squares	0.08428	0.07824
						Sy.x	0.06842	0.06593

### Sheet: ED Fig. 1h
Purified Rpk9-I3-01NS (ug/ml)	Standard curve for RBD-I53-50A		Standard curve for Rpk9-I53-50A
400	2.8093	2.7984	2.8715	2.7831
200	2.6842	2.5767	2.4232	2.6496
100	2.6659	2.3071	2.6226	2.09
50	2.3321	2.2569	2.6028	2.3262
25	2.3563	2.087	2.3577	2.1425
12.5	1.6176	1.5115	1.8993	1.5532
6.25	1.0626	0.988	1.1129	0.9669
3.125	0.6601	0.626	0.6287	0.6383
1.5625	0.3241	0.3323	0.4287	0.3183
0.78125	0.1826	0.1698	0.1521	0.1737
0.390625	0.0856	0.0823	0.1077	0.1002
0.195312	0.0632	0.0616	0.0673	0.0638
One standard curve was ran for each construct. Each standard curve was ran as technical duplicates.

### Sheet: ED Fig. 5b
Antigen: I53-50
Rpk9-I53-50
372.2
1426
127.2
3859
3415
1068
731.4
1840
1666
471.1
Antigen: I53-50A
Protein Rpk9-I53-50A	mRNA Rpk9-I53-50A 5 ug	mRNA Rpk9-I53-50A 1 ug	mRNA Rpk9-I53-50A 0.2 ug
14234	12633	3333	2250
16185	13990	5732	1494
15756	11389	2953	3332
64486	8105	14355	1821
19419	18642	6158	4906
49619	7721	4296	1546
40157	19366	9828	6397
27177	15377	3889	7867
46823	17597	4704	7335
34047	8860	2880	1960
Antigen: I3-01NS
Protein Rpk9-I3-01NS	mRNA Rpk9-I3-01NS 0.2 ug	mRNA Rpk9-I3-01NS 1 ug	mRNA Rpk9-I3-01NS 5 ug
273.3	301.3	751	237.3
118.3	289.9	558.4	705.6
231.4	164.4	384.3	2345
185.7	847.2	626.9	886
387.4	459.5	1387	3190
302.3	970.8	517.1	2138
93.64	290.4	1354	1185
268.7	336.3	2427	3042
596.9	264.9	883.7	2397
592.7	619.3	545.6	897.7

### Sheet: ED Fig. 7b
Week 3
mRNA Rpk9-I3-01NS	mRNA Rpk9-I53-50A	mRNA Membrane-anchored S-2P	Protein Rpk9-I3-01NS	Protein S-2P-foldon	Protein Rpk9-I53-50A
11390	741.5	7383	7693	1385	50
8724	3029	5129	6202	2285	50
7658	2752	8903	5063	2833	50
7924	793.3	5869	3778	1635	50
9480	1845	4704	4745	3713	50
Week 6
mRNA Rpk9-I3-01NS	mRNA Rpk9-I53-50A	mRNA Membrane-anchored S-2P	Protein Rpk9-I3-01NS	Protein S-2P-foldon	Protein Rpk9-I53-50A
80061	34833	96881	10122	36562	15430
103158	23733	83260	10846	22382	6282
86918	45314	73442	49293	26062	299.3
87421	59843	70194	25577	65326	3394
107293	23221	77950	27156	53816	3297

### Sheet: ED Fig. 7c
Week 3
mRNA Rpk9-I3-01NS	mRNA Rpk9-I53-50A	mRNA Membrane-anchored S-2P	Protein Rpk9-I3-01NS	Protein S-2P-foldon	Protein Rpk9-I53-50A
1901	113	326.4	1863	33	33
1403	33	634.3	1359	33	33
1991	67.18	362	729.6	33	33
784.8	33	912.5	610.8	33	33
419.9	70.75	914.8	934.1	107.5	33
Week 6
mRNA Rpk9-I3-01NS	mRNA Rpk9-I53-50A	mRNA Membrane-anchored S-2P	Protein Rpk9-I3-01NS	Protein S-2P-foldon	Protein Rpk9-I53-50A
6464	1735	2325	2434	983.3	71.46
5858	656.1	1340	471.3	99.79	137.6
2947	2179	2137	6835	300	33
4415	2091	1026	3107	378.8	70.83
5355	832.1	5638	860.1	517.9	54.68

### Sheet: ED Fig. 8b
Antigen: I53-50A
Protein Rpk9-I53-50A	mRNA Rpk9-I53-50A
87646	10093
21494	5844
1215	8771
33669	15871
20484	6748
Antigen: I3-01NS
Protein Rpk9-I3-01NS	mRNA Rpk9-I3-01NS
3137	413.6
352.3	2545
1863	4983
5511	1872
2853	1279
